# Predicting SARS-CoV-2 epitope-specific TCR recognition using pre-trained protein embeddings

**DOI:** 10.1101/2021.11.17.468929

**Authors:** Youngmahn Han, Aeri Lee

## Abstract

The COVID-19 pandemic is ongoing because of the high transmission rate and the emergence of SARS-CoV-2 variants. The **P272L** mutation in SARS-Cov-2 **S**-protein is known to be highly relevant to the viral escape associated with the second pandemic wave in Europe. Epitope-specific T-cell receptor (TCR) recognition is a key factor in determining the T-cell immunogenicity of a SARS-CoV-2 epitope. Although several data-driven methods for predicting epitope-specific TCR recognition have been proposed, they remain challenging owing to the enormous diversity of TCRs and the lack of available training data. Self-supervised transfer learning has recently been demonstrated to be powerful for extracting useful information from unlabeled protein sequences and increasing the predictive performance of the fine-tuned models in downstream tasks.

Here, we present a predictive model based on Bidirectional Encoder Representations from Transformers (BERT), employing self-supervised transfer learning, to predict SARS-CoV-2 T-cell epitope-specific TCR recognition. The fine-tuned model showed notably high predictive performance for independent evaluation using the SARS-CoV-2 epitope-specific TCR CDR3β sequence datasets. In particular, we found the proline at position 4 corresponding to the **P272L** mutation in the SARS-CoV-2 **S**-protein_269-277_ epitope (**YLQPRTFLL**) may contribute substantially to TCR recognition of the epitope through interpreting the output attention weights of our model.

We anticipate that our findings will provide new directions for constructing a reliable data-driven model to predict the immunogenic T-cell epitopes using limited training data and help accelerate the development of an effective vaccine in response to SARS-CoV-2 variants.
