## Supplementary Table 1 for "Predicting SARS-CoV-2 epitope-specific TCR recognition using pre-trained protein embeddings"

### Sheet: Table S1A
Table S1A. Summary of the dataset for the first fine-tuning round compiled from three data sources such as Dash et al., VDJdb, and McPAS. The dataset contains epitope-specific TCRs for human Cytomegalovirus (CMV), Dengue virus type 1 (DENV1), Dengue virus type 3 (DENV3-4), Experimental autoimmune encephalomyelitis(EAE), Epstein-Barr virus (EBV), Hepatitis C virus (HCV), Human immunodeficiency vir…
Epitope species	Epitope gene	Epitope	MHC	Samples	Positives
CMV	IE-1	CRVLCCYVL	HLA-C*07:02	870	435
	UL29/28	FRCPRRFCF	HLA-C*07:02	532	266
	pp65	IPSINVHHY	HLA-B*35:01	150	75
	pp65	MLNIPSINV	HLA-A*02	92	46
	IE2	NEGVKAAW	HLA-B*44:03:08	124	62
	pp65	NLVPMVATV	HLA-A*02:01	1370	685
	IE1	QIKVRVKMV	HLA-B*08:01	60	30
	pp65	QYDPVAALF	HLA-A*24:02	62	31
	pp65	RPHERNGFTVL	HLA-B*07:02	412	206
	pp65	TPRVTGGGAM	HLA-B*07:02	696	348
	pp50	VTEHDTLLY	HLA-A*01:01	546	273
	pp65	YSEHPTFTSQY	HLA-A*01:01	126	63
DENV1	NS3	GTSGSPIVNR	HLA-A*11:01	124	62
DENV3/4	NS3	GTSGSPIINR	HLA-A*11:01	96	48
EAE	-	ACASQKRPSQR	H-2u	42	21
EBV	BZLF1	EPLPQGQLTAY	HLA-B*35:01	60	30
	BMLF	GLCTLVAML	HLA-A*02:01	1858	929
	EBNA1	HPVGEADYFEY	HLA-B*35:01	68	34
	EBNA4	IVTDFSVIK	HLA-A*11:01	72	36
	BZLF1	RAKFKQLL	HLA-B*08:01	440	220
	EBNA3A	RPPIFIRRL	HLA-B*07:02	56	28
	BRLF1	YVLDHLIVV	HLA-A*02:01	184	92
HCV	NS3	ATDALMTGY	HLA-A*01	306	153
	NS3	CINGVCWTV	HLA-A*02	86	43
	NS3	HSKKKCDEL	HLA-B*08:01:29	88	44
	NS3	KLVALGINAV	HLA-A*02	188	94
HIV-1	Gag	EIYKRWII	HLA-B*08	188	94
	Nef	FLKEKGGL	HLA-B*08	180	90
	Vpr	FPRPWLHGL	HLA-B*42:01	190	95
	Gag	GPGHKARVL	HLA-B*07:02	112	56
	Vif	HPKVSSEVHI	HLA-B*42:01	126	63
	Pol	IIKDYGKQM	HLA-B*42:01	72	36
	Pol	ISPRTLNAW	HLA-B*57	60	30
	Gag	KAFSPEVIPMF	HLA-B*57:06	344	172
	Gag	KRWIILGLNK	HLA-B*27:05	464	232
	Gag	KRWIIMGLNK	HLA-B*27:05	80	40
	Pol	LPPIVAKEI	HLA-B*42:01	128	64
	Nef	QVPLRPMTYK	HLA-A*03:01	66	33
	Gag	RLRPGGKKK	HLA-A*03:01	40	20
	Nef	RYPLTFGWCF	HLA-A*24:02:84	62	31
	Gag	SLYNTVATL	HLA-A*02:01	62	31
	Nef	TPGPGVRYPL	HLA-B*07:02	124	62
	Gag	TPQDLNTML	HLA-B*42	150	75
HomoSapiens	GANAB	ALYGFVPVL	HLA-A*02:01	60	30
	MLANA	EAAGIGILTV	HLA-A*02:01:48	566	283
	MLANA	ELAGIGILTV	HLA-A*02	576	288
	GNL3L	NLNCCSVPV	HLA-A*02:01	140	70
	FNDC3B	VVMSWAPPV	HLA-A*02:01	52	26
HSV-2	UL49	RPRGEVRFL	HLA-B*07:02	84	42
HSV-1	-	RDAMDRIF	H-2bxH-2z	50	25
HTLV-1	Tax	LLFGYPVYV	HLA-A*02:01:59	52	26
	Tax	SFHSLHLLF	HLA-A*24:02	276	138
IAV	NP	ASNENMETM	H2-Db	570	285
	NP	CTELKLSDY	HLA-A*01:01	48	24
	NP	DATYQRTRALVR	HLA-A*68:01	54	27
	M1	GILGFVFTL	HLA-A*02:01	2560	1280
	NP	LPRRSGAAGA	HLA-B*07:02	4284	2142
	F2	LSLRNPILV	H2-Db	372	186
	PA	SSLENFRAYV	H2-Db	840	420
	PB1	SSYRRPVGI	H2-Kb	686	343
mCMV	M45	HGIRNASFI	H2-Db	402	201
	IE3	RALEYKNL	H-2Kb	46	23
	M38	SSPPMFRV	H2-Kb	148	74
	m139	TVYGFCLL	H2-Kb	146	73
Plasmodium Berghei	-	SYIPSAEKI	H-2Kd	54	27
	GAP50	SQLLNAKYL	H-2Db	58	29
SIV	Gag	CTPYDINQM	Mamu-A*01	304	152
	Tat	STPESANL	Mamu-A*01	138	69
	Tat	TTPESANL	Mamu-A*01	228	114
TAA	-	IMNDMPIYM	HLA-A2:01	110	55
	-	FLCMKALLL	HLA-A2:01	272	136
	-	KLWASPLHV	HLA-A2	48	24
	-	KMVAVFYTT	HLA-A2	94	47
	-	RLGPYLEFL	HLA-A2	40	20
	-	VITAFTEGLK	H-2k	46	23
	-	VVLSWAPPV	HLA-A2	60	30
VSV	N	RGYVYQGL	H-2Kb	40	20
YFV	NS4B	LLWNGPMAV	HLA-A*02	478	239

### Sheet: Table S1B
Table S1B. . Summary of the dataset for the second fine-tuning round compiled from the IEDB database. The dataset contains SARS-CoV T cell epitope-specific TCRs for each genes.
Epitope species	Epitope gene	Epitope	MHC	Samples	Positives
SARS-CoV-2	Membrane glycoprotein	AIAMACLVGLM	HLA class I	174	87
		ASQRVAGDSGFAAY	HLA class I	60	30
		HLRIAGHHLGR	HLA class I	78	39
		LQFAYANRNRFLY	HLA class I	134	67
		SELVIGAVIL	HLA class I	1800	900
		SMWSFNPETNIL	HLA class I	398	199
		SYFIASFRLFA	HLA class I	438	219
		TVATSRTLSYYK	HLA class I	304	152
		WICLLQFAY	HLA class I	1180	590
	Nucleocapsid phosphoprotein	ATEGALNTPKDHI	HLA class I	202	101
		AYKTFPPTEPK	HLA class I	676	338
		GMEVTPSGTWLTY	HLA class I	1990	995
		GMSRIGMEVTPSGTW	HLA class I	46	23
		KAYNVTQAF	HLA class I	1614	807
		KFPRGQGVPI	HLA class I	92	46
		KMKDLSPRW	HLA class I	46	23
		LPAADLDDF	HLA class I	270	135
		LSPRWYFYYL	HLA class I	3502	1751
		NTNSSPDDQIGYY	HLA class I	146	73
		QELIRQGTDYKHW	HLA class I	214	107
		RNPANNAAIVL	HLA class I	622	311
		YYRRATRRIR	HLA class I	54	27
	ORF10	NYIAQVDVVNFNL	HLA class I	124	62
	ORF1ab polyprotein	AELAKNVSLDNVL	HLA class I	3588	1794
		ALLADKFPV	HLA class I	42	21
		ALRKVPTDNYITTY	HLA class I	692	346
		APKEIIFLEGETL	HLA class I	3572	1786
		AYILFTRFFYV	HLA class I	278	139
		FADDLNQLTGY	HLA class I	168	84
		FLCLFLLPSLATV	HLA class I	488	244
		FLLNKEMYL	HLA class I	64	32
		FLNRFTTTL	HLA class I	234	117
		FLPRVFSAV	HLA class I	1734	867
		HTDFSSEIIGY	HLA class I	78	39
		HTTDPSFLGRY	HLA class I	11586	5793
		ITEEVGHTDLMAAY	HLA class I	360	180
		KLNVGDYFV	HLA class I	338	169
		KLSYGIATV	HLA class I	4920	2460
		KPLEFGATSAAL	HLA class I	724	362
		LLLDDFVEII	HLA class I	1936	968
		LLSAGIFGA	HLA class I	54	27
		MMISAGFSL	HLA class I	62	31
		NLWNTFTRL	HLA class I	54	27
		NRDVDTDFVNEFYAY	HLA class I	570	285
		NYSGVVTTVMF	HLA class I	76	38
		RQLLFVVEV	HLA class I	1784	892
		SEISMDNSPNL	HLA class I	206	103
		SEVGPEHSLAEY	HLA class I	542	271
		SNEKQEILGTVSWNL	HLA class I	902	451
		SSTFNVPMEKLK	HLA class I	52	26
		TFYLTNDVSFL	HLA class I	74	37
		TLGVYDYLVST	HLA class I	106	53
		TLIGDCATV	HLA class I	1138	569
		TSDLATNNLVVMAY	HLA class I	48	24
		TVLSFCAFAV	HLA class I	1226	613
		YLDAYNMMI	HLA class I	444	222
		YLNTLTLAV	HLA class I	864	432
		YTMADLVYAL	HLA class I	432	216
	ORF3a protein	ALSKGVHFV	HLA class I	314	157
		EEHVQIHTI	HLA class I	268	134
		FVRATATIPI	HLA class I	58	29
		IPIQASLPF	HLA class I	216	108
		IPYNSVTSSI	HLA class I	42	21
		ITLKKRWQLAL	HLA class I	80	40
		IVGVALLAVF	HLA class I	70	35
		MDLFMRIFTI	HLA class I	114	57
		NPLLYDANYFLCW	HLA class I	1096	548
		RIFTIGTVTLK	HLA class I	174	87
		SEHDYQIGGYTEKW	HLA class I	6848	3424
		VLHSYFTSDYYQLY	HLA class I	970	485
	ORF6 protein	HLVDFQVTI	HLA class I	170	85
	ORF7a protein	FAFACPDGVKHVYQL	HLA class I	220	110
		QECVRGTTVL	HLA class I	302	151
		RARSVSPKLFIR	HLA class I	78	39
		SPFHPLADNKFAL	HLA class I	496	248
		VFITLCFTLK	HLA class I	212	106
		VQELYSPIFLIV	HLA class I	2126	1063
		YEGNSPFHPL	HLA class I	128	64
	ORF8 protein	GNYTVSCLPFTI	HLA class I	352	176
		IQYIDIGNY	HLA class I	338	169
		YEDFLEYHDVRVVL	HLA class I	1752	876
		YVVDDPCPIHFY	HLA class I	496	248
	Replicase polyprotein 1ab	FLNGSCGSV	HLA class I	5136	2568
		IPRRNVATL	HLA class I	104	52
		ISDYDYYRY	HLA class I	84	42
		KLWAQCVQL	HLA class I	624	312
		VLAWLYAAV	HLA class I	260	130
	Spike glycoprotein	NQKLIANQF	HLA class I	114	57
		FIAGLIAIV	HLA class I	408	204
		LLFNKVTLA	HLA class I	90	45
		NLNESLIDL	HLA class I	290	145
		RLQSLQTYV	HLA-A*02:01	56	28
		RSVASQSIIAYTMSL	HLA class I	940	470
		AEIRASANLAATK	HLA class I	214	107
		APHGVVFLHVTYV	HLA class I	488	244
		AQALNTLVKQL	HLA class I	50	25
		CTFEYVSQPFLM	HLA class I	392	196
		DLPIGINITRFQTL	HLA class I	180	90
		EILDITPCSF	HLA class I	152	76
		FCNDPFLGVYY	HLA class I	260	130
		FGEVFNATRFASVY	HLA class I	836	418
		FLPFFSNVTWFHAI	HLA class I	602	301
		FPQSAPHGVVF	HLA class I	260	130
		FTISVTTEIL	HLA class I	396	198
		GTHWFVTQR	HLA class I	206	103
		GYQPYRVVVLSF	HLA class I	386	193
		HVTYVPAQEKNF	HLA class I	130	65
		IGAEHVNNSY	HLA class I	90	45
		IPIGAGICASY	HLA class I	154	77
		KEIDRLNEV	HLA class I	120	60
		KLPDDFTGCV	HLA class I	2638	1319
		KPFERDISTEIY	HLA class I	264	132
		KQIYKTPPIKDF	HLA class I	46	23
		KSWMESEFRVY	HLA class I	70	35
		KTSVDCTMYI	HLA class I	150	75
		LEPLVDLPI	HLA class I	834	417
		LITGRLQSLQTYV	HLA class I	522	261
		LPPAYTNSF	HLA class I	278	139
		LQIPFAMQMAY	HLA class I	46	23
		NLDSKVGGNY	HLA class I	108	54
		NYNYLYRLFRK	HLA class I	80	40
		RISNCVADY	HLA class I	58	29
		RLDKVEAEV	HLA class I	60	30
		RLFRKSNLK	HLA class I	42	21
		SEPVLKGVKL	HLA class I	178	89
		SETKCTLKSFTVEK	HLA class I	196	98
		STQDLFLPFF	HLA class I	152	76
		SVLNDILSRL	HLA class I	82	41
		TEILPVSMTK	HLA class I	46	23
		TLDSKTQSL	HLA class I	246	123
		TPINLVRDL	HLA class I	534	267
		TSNQVAVLY	HLA class I	150	75
		TVYDPLQPELDSFK	HLA class I	84	42
		VEAEVQIDRLITGR	HLA class I	328	164
		VLPFNDGVYFASTEK	HLA class I	2593	1297
		VLPPLLTDEMIAQYT	HLA class I	1348	674
		VYSSANNCTFEY	HLA class I	294	147
		VYSTGSNVFQTR	HLA class I	572	286
		VYYPDKVFRSSVLH	HLA class I	126	63
		YEQYIKWPWYI	HLA class I	1074	537
		YFPLQSYGF	HLA class I	796	398
		YHLMSFPQSA	HLA class I	128	64
		YSVLYNSASFSTFK	HLA class I	56	28
		YYVGYLQPRTFLL	HLA class I	730	365
		SLVKPSFYV	HLA class I	112	56
