## Supplementary Table 2 for "Predicting SARS-CoV-2 epitope-specific TCR recognition using pre-trained protein embeddings"

### Sheet: TableS2A
Table S2A. Evaluation dataset from Shomuradova et al.
TCRβ CDR3	MHC	Label
CASSFQNTGELFF	HLA-A*02:01	1
CASSSVNNNEQFF	HLA-A*02:01	1
CAVGEANTGELFF	HLA-A*02:01	1
CAYQEVNTGELFF	HLA-A*02:01	1
CSARDDQAVNTGELFF	HLA-A*02:01	1
CSAGQRNTGELFF	HLA-A*02:01	1
CASSLEIEAFF	HLA-A*02:01	1
CAGDYLNTGELFF	HLA-A*02:01	1
CASSPDIACTF	HLA-A*02:01	1
CASSVDNTGELFF	HLA-A*02:01	1
CASSPDIEAFF	HLA-A*02:01	1
CAGQDLNTGELFF	HLA-A*02:01	1
CASSPDIVAFF	HLA-A*02:01	1
CAAQNLNTGELFF	HLA-A*02:01	1
CASSLDIEAFF	HLA-A*02:01	1
CSAGDRNTGELFF	HLA-A*02:01	1
CSARGGQGQNTGELFF	HLA-A*02:01	1
CASSPDIEQYF	HLA-A*02:01	1
CASTDLNTGELFF	HLA-A*02:01	1
CASSELNTGELFF	HLA-A*02:01	1
CATQDVNTGELFF	HLA-A*02:01	1
CASSDLSTGELFF	HLA-A*02:01	1
CASSDLNSGEQYF	HLA-A*02:01	1
CANQDSNTGELFF	HLA-A*02:01	1
CASGDLSSGEQYF	HLA-A*02:01	1
CASSDQNGNIQYF	HLA-A*02:01	1
CASSSDIEAFF	HLA-A*02:01	1
CASTELNGGTQYF	HLA-A*02:01	1
CASGTANTGELFF	HLA-A*02:01	1
CATSGAETHNTGELFF	HLA-A*02:01	1
CATLVDLNTGELFF	HLA-A*02:01	1
CAYLEANSYEQYF	HLA-A*02:01	1
CASQDLNTGELFF	HLA-A*02:01	1
CASQEANTGELFF	HLA-A*02:01	1
CSARDGPGVNTGELFF	HLA-A*02:01	1
CATEDLNTGELFF	HLA-A*02:01	1
CASSTDIEAFF	HLA-A*02:01	1
CATSEENTGELFF	HLA-A*02:01	1
CALGEPNTGELFF	HLA-A*02:01	1
CASSSLNTGELFF	HLA-A*02:01	1
CASSELGGGNTGELFF	HLA-A*02:01	1
CSARDWEQMNTGELFF	HLA-A*02:01	1
CASSPVGGGNTGELFF	HLA-A*02:01	1
CASTPLNTGELFF	HLA-A*02:01	1
CSARDQPGQNTGELFF	HLA-A*02:01	1
CASSQTESTDTQYF	HLA-A*02:01	1
CALFRDRNTGELFF	HLA-A*02:01	1
CASSNSLGGYTF	HLA-A*02:01	1
CASSPDIQAFF	HLA-A*02:01	1
CASSWDIEAFF	HLA-A*02:01	1
CASSQDIEQYF	HLA-A*02:01	1
CANQDANTGELFF	HLA-A*02:01	1
CASTGLNTGELFF	HLA-A*02:01	1
CASSLTGGGNTGELFF	HLA-A*02:01	1
CSARVGERAVNTGELFF	HLA-A*02:01	1
CASSQDIEAFF	HLA-A*02:01	1
CASSEIGGGNTGELFF	HLA-A*02:01	1
CASNHANTGELFF	HLA-A*02:01	1
CASSADVEAFF	HLA-A*02:01	1
CASTSLNTGELFF	HLA-A*02:01	1
CSARDSRAQNTGELFF	HLA-A*02:01	1
CASSPLAGGNTGELFF	HLA-A*02:01	1
CASSGTNQNIQYF	HLA-A*02:01	1
CASSQLAGGNTGELFF	HLA-A*02:01	1
CASTQDIEAFF	HLA-A*02:01	1
CASQDRNTGELFF	HLA-A*02:01	1
CAWSVVTDEHNEQFF	HLA-A*02:01	1
CASTDLDTGELFF	HLA-A*02:01	1
CAWSVLAGGNTGELFF	HLA-A*02:01	1
CASSPDIEDFF	HLA-A*02:01	1
CAASEMNTGELFF	HLA-A*02:01	1
CAKGTANTGELFF	HLA-A*02:01	1
CANQDRTSGELFF	HLA-A*02:01	1
CARERDRNTGELFF	HLA-A*02:01	1
CASEDRNTGELFF	HLA-A*02:01	1
CASGDDNTGELFF	HLA-A*02:01	1
CASGGTNTGELFF	HLA-A*02:01	1
CASGPDLGYTF	HLA-A*02:01	1
CASGTLNSLVAFF	HLA-A*02:01	1
CASIGLNTGELFF	HLA-A*02:01	1
CASIPDRNTGELFF	HLA-A*02:01	1
CASNNQNTGELFF	HLA-A*02:01	1
CASREGNTGELFF	HLA-A*02:01	1
CASRGGAELNTGELFF	HLA-A*02:01	1
CASRPTGLAENTGELFF	HLA-A*02:01	1
CASRRGFEQYF	HLA-A*02:01	1
CASSADIQQYF	HLA-A*02:01	1
CASSASYYEQYF	HLA-A*02:01	1
CASSDGNTGELFF	HLA-A*02:01	1
CASSDLDGGEAFF	HLA-A*02:01	1
CASSDLNTGELFF	HLA-A*02:01	1
CASSDTNTGELFF	HLA-A*02:01	1
CASSERNSLEAFF	HLA-A*02:01	1
CASSESNTGELFF	HLA-A*02:01	1
CASSGLNTGELFF	HLA-A*02:01	1
CASSLDIETYF	HLA-A*02:01	1
CASSPLNGGNTGELFF	HLA-A*02:01	1
CASSQRNDLKAFF	HLA-A*02:01	1
CASSSDIQQFF	HLA-A*02:01	1
CASSTLNSLEAFF	HLA-A*02:01	1
CATTDLNTGELFF	HLA-A*02:01	1
CATTGNWNTGELFF	HLA-A*02:01	1
CAVLAEQNTGELFF	HLA-A*02:01	1
CSARDHKAMNTGELFF	HLA-A*02:01	1
CSARDLGRGWNTGELFF	HLA-A*02:01	1
CSARDQWAANTGELFF	HLA-A*02:01	1
CSARDRLAQNTGELFF	HLA-A*02:01	1
CSARDSVAVNTGELFF	HLA-A*02:01	1
CSARSRQGQNTGELFF	HLA-A*02:01	1
CSGWQPQHF	HLA-A*02:01	1
CSVGTLNTGELFF	HLA-A*02:01	1
CALGDLNTGELFF	HLA-A*02:01	1
CASSPLGGGNTGELFF	HLA-A*02:01	1
CATQGLNTGELFF	HLA-A*02:01	1
CSARDDRAQNTGELFF	HLA-A*02:01	1
CASIDENTGELFF	HLA-A*02:01	1
CSVDADHNTGELFF	HLA-A*02:01	1
CASSNANTGELFF	HLA-A*02:01	1
CAIGDENTGELFF	HLA-A*02:01	1
CASQATNTGELFF	HLA-A*02:01	1
CALGSSNTGELFF	HLA-A*02:01	1
CSARDGLAMNTGELFF	HLA-A*02:01	1
CAGGDSNTGELFF	HLA-A*02:01	1
CSVGDRNNLELFF	HLA-A*02:01	1
CARGLADTGELFF	HLA-A*02:01	1
CASLRDMNTGELFF	HLA-A*02:01	1
CSARGLAGSNTGELFF	HLA-A*02:01	1
CASMEENTGELFF	HLA-A*02:01	1
CASSTPRKEWGRAEAFF	HLA-A*02:01	1
CSVEEQNTGELFF	HLA-A*02:01	1
CASSPEIEAFF	HLA-A*02:01	1
CASSPDMNTGELFF	HLA-A*02:01	1
CASSVPDRANTGELFF	HLA-A*02:01	1
CSARDLAAQNTGELFF	HLA-A*02:01	1
CASGDENTGELFF	HLA-A*02:01	1
CANRDTDTQYF	HLA-A*02:01	1
CSAEPGTSGRDDLTQYF	HLA-A*02:01	1
CASSDSYGYTF	HLA-A*02:01	1
CASSYRNSLEQFF	HLA-A*02:01	1
CAIGDRSSGEQYF	HLA-A*02:01	1
CSAHGDLNTGELFF	HLA-A*02:01	1
CASSPEDTQYF	HLA-A*02:01	1
CACQELNTGELFF	HLA-A*02:01	1
CASSVDIEAFF	HLA-A*02:01	1
CALLLDWDTGELFF	HLA-A*02:01	1
CAGGVNPNTGELFF	HLA-A*02:01	1
CASQQANTGELFF	HLA-A*02:01	1
CASMDQNTGELFF	HLA-A*02:01	1
CAWSLAGMGETQYF	HLA-A*02:01	1
CASSLGTGGDLHF	HLA-A*02:01	1
CAWSLLNDLEAFF	HLA-A*02:01	1
CATLAEMNTGELFF	HLA-A*02:01	1
CSARDSKGNGWNTGELFF	HLA-A*02:01	1
CASGEGNTGELFF	HLA-A*02:01	1
CASQLMNTGELFF	HLA-A*02:01	1
CAEGELNTGELFF	HLA-A*02:01	1
CASGEENTGELFF	HLA-A*02:01	1
CSARDHRGANTGELFF	HLA-A*02:01	1
CASIDQNTGELFF	HLA-A*02:01	1
CASIANRNTGELFF	HLA-A*02:01	1
CASSDMNTGELFF	HLA-A*02:01	1
CATGGLNTGELFF	HLA-A*02:01	1
CASQNENTGELFF	HLA-A*02:01	1
CASSPDIEQFF	HLA-A*02:01	1
CSARDGWDHNTGELFF	HLA-A*02:01	1
CSARDVEGMNTGELFF	HLA-A*02:01	1
CASSVQNTGELFF	HLA-A*02:01	1
CALWKGGRENTGELFF	HLA-A*02:01	1
CAIGDRNTGELFF	HLA-A*02:01	1
CASSEMNTGELFF	HLA-A*02:01	1
CAPGDLNTGELFF	HLA-A*02:01	1
CSARDERAVNTGELFF	HLA-A*02:01	1
CASSDLDTGELFF	HLA-A*02:01	1
CASSSQNTGELFF	HLA-A*02:01	1
CSVLEMNTGELFF	HLA-A*02:01	1
CASLSQNTGELFF	HLA-A*02:01	1
CASSEGLGGEQYF	HLA-A*02:01	1
CAMQEMNTGELFF	HLA-A*02:01	1
CAAQMTNTGELFF	HLA-A*02:01	1
CAITDLNTGELFF	HLA-A*02:01	1
CATQNLNTGELFF	HLA-A*02:01	1
CASNPPPGDSENTGELFF	HLA-A*02:01	1
CSARDGLAQNTGELFF	HLA-A*02:01	1
CATQVDQNTGELFF	HLA-A*02:01	1
CATQGPSEINTGELFF	HLA-A*02:01	1
CASNDLNTGELFF	HLA-A*02:01	1
CATHELNTGELFF	HLA-A*02:01	1
CASSPDGEQYF	HLA-A*02:01	1
CASSSQNTAEAFF	HLA-A*02:01	1
CAWSDHNSKELFF	HLA-A*02:01	1
CATEDRNTGELFF	HLA-A*02:01	1
CAIRTSGMLNTGELFF	HLA-A*02:01	1
CASGRQNTGELFF	HLA-A*02:01	1
CASGTQNTGELFF	HLA-A*02:01	1
CASQGLNTGELFF	HLA-A*02:01	1
CASSADIEQFF	HLA-A*02:01	1
CASSPDSEQYF	HLA-A*02:01	1
CATQDRNTGELFF	HLA-A*02:01	1
CATSNLNTGELFF	HLA-A*02:01	1
CSARDAVAANTGELFF	HLA-A*02:01	1
CSARDEVAHNTGELFF	HLA-A*02:01	1
CSCGNANTGELFF	HLA-A*02:01	1
CATSDLDSGELFF	HLA-A*02:01	1
CASSDGTSNEQYF	HLA-A*02:01	1
CSARDAEGQNTGELFF	HLA-A*02:01	1
CASSEWIQETQYF	HLA-A*02:01	1
CASSDDIEAFF	HLA-A*02:01	1
CAGQRANTGELFF	HLA-A*02:01	1
CSARGELAVNTGELFF	HLA-A*02:01	1
CATMDDLNSGELFF	HLA-A*02:01	1
CASSLDVEQYF	HLA-A*02:01	1
CAPQDLDTGELFF	HLA-A*02:01	1
CASSPTAGGDTGELFF	HLA-A*02:01	1
CAAQDSNTGELFF	HLA-A*02:01	1
CAGGRGNTGELFF	HLA-A*02:01	1
CASSPLVSRNTGELFF	HLA-A*02:01	1
CASSPPGGGNTGELFF	HLA-A*02:01	1
CAIQYANTGELFF	HLA-A*02:01	1
CASSLDSEQFF	HLA-A*02:01	1
CAIADANTGELFF	HLA-A*02:01	1
CASSEGTSGEQYF	HLA-A*02:01	1
CASSDSLDGYTF	HLA-A*02:01	1
CSARTDHNTGELFF	HLA-A*02:01	1
CATSTENTGELFF	HLA-A*02:01	1
CASSDSEGHNTGELFF	HLA-A*02:01	1
CASGEANTGELFF	HLA-A*02:01	1
CSARGGLSQNTGELFF	HLA-A*02:01	1
CASSLDILAFF	HLA-A*02:01	1
CASNELNTGELFF	HLA-A*02:01	1
CASSSDIEQFF	HLA-A*02:01	1
CATMPDRNTGELFF	HLA-A*02:01	1
CAAQATNTGELFF	HLA-A*02:01	1
CASSDANTGELFF	HLA-A*02:01	1
CASSLALANEQFF	HLA-A*02:01	1
CASNNLNTGELFF	HLA-A*02:01	1
CASSARNSIEAFF	HLA-A*02:01	1
CSARTGDDWNTGELFF	HLA-A*02:01	1
CASMTHNTGELFF	HLA-A*02:01	1
CAASDPNTGELFF	HLA-A*02:01	1
CASSLGLYGEQYF	HLA-A*02:01	1
CATEYTNTGELFF	HLA-A*02:01	1
CSARDGTGWNTGELFF	HLA-A*02:01	1
CAPTPDQNTGELFF	HLA-A*02:01	1
CATGSANTGELFF	HLA-A*02:01	1
CASSDLTGGEAFF	HLA-A*02:01	1
CASNSQNTGELFF	HLA-A*02:01	1
CASSNSFGYTF	HLA-A*02:01	1
CASSEANTGELFF	HLA-A*02:01	1
CASSPDITQYF	HLA-A*02:01	1
CASSPTAGGNTGELFF	HLA-A*02:01	1
CASSDLDNLVAFF	HLA-A*02:01	1
CAGADSNTGELFF	HLA-A*02:01	1
CAGQNLNTGELFF	HLA-A*02:01	1
CASRGLAEQNTGELFF	HLA-A*02:01	1
CAAAERNTGELFF	HLA-A*02:01	1
CSARDEAGQNTGELFF	HLA-A*02:01	1
CASPEANTGELFF	HLA-A*02:01	1
CSARDGQGMNTGELFF	HLA-A*02:01	1
CASSNSYGYTF	HLA-A*02:01	1
CASRDIHQQNTGELFF	HLA-A*02:01	1
CAGGDPNTGELFF	HLA-A*02:01	1
CASSDDNTGELFF	HLA-A*02:01	1
CASTRDIEAFF	HLA-A*02:01	1
CATQGWDTGELFF	HLA-A*02:01	1
CASSLVQGGNTGELFF	HLA-A*02:01	1
CASSIIGGGNTGELFF	HLA-A*02:01	1
CAAGVENTGELFF	HLA-A*02:01	1
CASQDSNTGELFF	HLA-A*02:01	1
CASSYQNTGELFF	HLA-A*02:01	1
CASSPPGAGNTGELFF	HLA-A*02:01	1
CASYDLNTGELFF	HLA-A*02:01	1
CAVQDSNTGELFF	HLA-A*02:01	1
CSARDYRQTNTGELFF	HLA-A*02:01	1
CAIQESNTGELFF	HLA-A*02:01	1
CASYSGRALTEAFF	HLA-A*02:01	1
CATQDANTGELFF	HLA-A*02:01	1
CSARGESDQNTGELFF	HLA-A*02:01	1
CARQDTNTGELFF	HLA-A*02:01	1
CSARDLAGENTGELFF	HLA-A*02:01	1
CATQRTNTGELFF	HLA-A*02:01	1
CATQAVNTGELFF	HLA-A*02:01	1
CSARGWGNEANTGELFF	HLA-A*02:01	1
CASRSRVEQNTGELFF	HLA-A*02:01	1
CSARDFNSWNTGELFF	HLA-A*02:01	1
CSARDQAAQNTGELFF	HLA-A*02:01	1
CSVAGFLAVYNEQFF	HLA-A*02:01	1
CASSFLAGGNTGELFF	HLA-A*02:01	1
CASQYSNTGELFF	HLA-A*02:01	1
CASSLVPEEQYF	HLA-A*02:01	1
CANGKANTGELFF	HLA-A*02:01	1
CAIQDLNTGELFF	HLA-A*02:01	1
CARGESNTGELFF	HLA-A*02:01	1
CASTDMNTGELFF	HLA-A*02:01	1
CAARDQRDLNTGELFF	HLA-A*02:01	1
CASGDLDSIEAFF	HLA-A*02:01	1
CASQDQNTGELFF	HLA-A*02:01	1
CASSHTNTGELFF	HLA-A*02:01	1
CSVEEDRNTGELFF	HLA-A*02:01	1
CASSDIDTGELFF	HLA-A*02:01	1
CARGDQNTGELFF	HLA-A*02:01	1
CASSDTTRQNTGELFF	HLA-A*02:01	1
CASSELAGGNTGELFF	HLA-A*02:01	1
CSARDPPRVNTGELFF	HLA-A*02:01	1
CSARDQYRMNTGELFF	HLA-A*02:01	1
CASSLVAGGNTGELFF	HLA-A*02:01	1
CASSSLSGVDTGELFF	HLA-A*02:01	0
CASSLTGGNTGELFF	HLA-A*02:01	0
CASTGIGFSSYEQYF	HLA-A*02:01	0
CSARDPAGGPTDTQYF	HLA-A*02:01	0
CASSAKYTGVRYEQYF	HLA-A*02:01	0
CASNSAGMNTEAFF	HLA-A*02:01	0
CASSAGTSGRETQYF	HLA-A*02:01	0
CASSLYSMGELFF	HLA-A*02:01	0
CASSSEGGYTF	HLA-A*02:01	0
CASRSSYEQYF	HLA-A*02:01	0
CASSQALGSGETQYF	HLA-A*02:01	0
CASSSTGRLYNEQFF	HLA-A*02:01	0
CASSFSGSGETQYF	HLA-A*02:01	0
CASSPLGGRMLEQFF	HLA-A*02:01	0
CASSRDWGNNEQYF	HLA-A*02:01	0
CASEWNYEQYF	HLA-A*02:01	0
CASSPAGTRLVETQYF	HLA-A*02:01	0
CASSEAIGSGANVLTF	HLA-A*02:01	0
CASSQGRGGLLNEQFF	HLA-A*02:01	0
CASSSGEGNEKLFF	HLA-A*02:01	0
CASSSLGTGKNTEAFF	HLA-A*02:01	0
CASSFPPPPADTQYF	HLA-A*02:01	0
CASNLGDRAPEAFF	HLA-A*02:01	0
CASSYSGRRPYNEQFF	HLA-A*02:01	0
CASSQGGAGQPQHF	HLA-A*02:01	0
CASSPLASGPLAYNEQFF	HLA-A*02:01	0
CASSQIAGGPGSEQYF	HLA-A*02:01	0
CASSGGQGSYGYTF	HLA-A*02:01	0
CASSFQGAGGYTF	HLA-A*02:01	0
CASSTDPQGWDGYTF	HLA-A*02:01	0
CAVPPAGDYNEQFF	HLA-A*02:01	0
CAWSLMGGGGNTIYF	HLA-A*02:01	0
CASSQTQTGGSPLHF	HLA-A*02:01	0
CASSGQFSAQHF	HLA-A*02:01	0
CASSAGTSGRTDTQYF	HLA-A*02:01	0
CASGQGSEAFF	HLA-A*02:01	0
CASSSSPLQPQHF	HLA-A*02:01	0
CASSAGGTGANVLTF	HLA-A*02:01	0
CASSELAGTVYNEQFF	HLA-A*02:01	0
CASREGGANEKLFF	HLA-A*02:01	0
CASSLGTGAKNIQYF	HLA-A*02:01	0
CASKRGSTNEKLFF	HLA-A*02:01	0
CASSYTSGFTGAEQYF	HLA-A*02:01	0
CASSQGHGGYEQYF	HLA-A*02:01	0
CSVGDGPNTEAFF	HLA-A*02:01	0
CASSLVPVGGDQPQHF	HLA-A*02:01	0
CASSESGQPFNTIYF	HLA-A*02:01	0
CASSLTQGTGETQYF	HLA-A*02:01	0
CASRLTGTSEVNEQFF	HLA-A*02:01	0
CASSLGHRNTEAFF	HLA-A*02:01	0
CAIGRLAGEEQFF	HLA-A*02:01	0
CATSPGGNEQFF	HLA-A*02:01	0
CASSLDQGTEAFF	HLA-A*02:01	0
CASTYRATYEQYF	HLA-A*02:01	0
CASSPPNRDDEQFF	HLA-A*02:01	0
CASSFGTGKETQYF	HLA-A*02:01	0
CASSSQGAVTQYF	HLA-A*02:01	0
CASSLDRGDTDTQYF	HLA-A*02:01	0
CATSAYGNSPLHF	HLA-A*02:01	0
CASSVGGIYGYTF	HLA-A*02:01	0
CASIEVNTGELFF	HLA-A*02:01	0
CASSLDGGSYEQYF	HLA-A*02:01	0
CASSWGQTNTGELFF	HLA-A*02:01	0
CASSGGASGNTIYF	HLA-A*02:01	0
CSARKDTSSYGYTF	HLA-A*02:01	0
CASRMNTEAFF	HLA-A*02:01	0
CASSLYIGTEAFF	HLA-A*02:01	0
CASSLGTAGANVLTF	HLA-A*02:01	0
CATSSGNTEAFF	HLA-A*02:01	0
CSARPRDKSSYEQYF	HLA-A*02:01	0
CSARLAGTPNEQFF	HLA-A*02:01	0
CASSLSTRQETQYF	HLA-A*02:01	0
CASSPLREATDEQYF	HLA-A*02:01	0
CASSLVGTINQPQHF	HLA-A*02:01	0
CASIAPMNTGELFF	HLA-A*02:01	0
CAGRDTLYYGYTF	HLA-A*02:01	0
CASSQAGGVSYEQYF	HLA-A*02:01	0
CASSPGTNRYEQYF	HLA-A*02:01	0
CASSLRTSGRGETQYF	HLA-A*02:01	0
CASSTLTGPAAYEQYF	HLA-A*02:01	0
CASSPPLAKNIQYF	HLA-A*02:01	0
CASRVTSGGLNEQFF	HLA-A*02:01	0
CSARVWDRGRDTGELFF	HLA-A*02:01	0
CASSARGYEQYF	HLA-A*02:01	0
CSATSGQGSPGELFF	HLA-A*02:01	0
CASSIDPSSYNEQFF	HLA-A*02:01	0
CASSPSGMVANEQFF	HLA-A*02:01	0
CASSFGTGPKREAKNIQYF	HLA-A*02:01	0
CASRDAGRISGYTF	HLA-A*02:01	0
CASSLQRTGTREAFF	HLA-A*02:01	0
CASSGGTGNQPQHF	HLA-A*02:01	0
CASRKGQPSTDTQYF	HLA-A*02:01	0
CSARGQDWSYEQYF	HLA-A*02:01	0
CSASLDLAGADEQFF	HLA-A*02:01	0
CASSFDNYEQYF	HLA-A*02:01	0
CASSVQGSTGELFF	HLA-A*02:01	0
CASSPGGTDTQYF	HLA-A*02:01	0
CSSHKTGSAYGYTF	HLA-A*02:01	0
CASSLGDTQYF	HLA-A*02:01	0
CASRAQSNEKLFF	HLA-A*02:01	0
CASSFSNRQETQYF	HLA-A*02:01	0
CASSSTGTDYEQYF	HLA-A*02:01	0
CASTGTAGYEKLFF	HLA-A*02:01	0
CASSLLGTGNSKDYGYTF	HLA-A*02:01	0
CASSAELAGEQYF	HLA-A*02:01	0
CASSQDRVPQETQYF	HLA-A*02:01	0
CASKLAGGADTQYF	HLA-A*02:01	0
CASSYGLVGNEQFF	HLA-A*02:01	0
CASSLRTVSPLHF	HLA-A*02:01	0
CASSWAGGTEAFF	HLA-A*02:01	0
CASSSGTGLYEQYF	HLA-A*02:01	0
CASSPNSGGTDTQYF	HLA-A*02:01	0
CASSHPGLTGELFF	HLA-A*02:01	0
CAISPVDSYNEQFF	HLA-A*02:01	0
CSATQDSNYGYTF	HLA-A*02:01	0
CASSLSASGSGETQYF	HLA-A*02:01	0
CASSQGQATGEAFF	HLA-A*02:01	0
CASSSAVGLASQETQYF	HLA-A*02:01	0
CASSPEGQGRVWQPQHF	HLA-A*02:01	0
CASSQDGNYGYTF	HLA-A*02:01	0
CASSYSGSSSGELFF	HLA-A*02:01	0
CASSYSPASGIYNEQFF	HLA-A*02:01	0
CATSDLAREQFF	HLA-A*02:01	0
CASSVEGAGNSPLHF	HLA-A*02:01	0
CASRSKGHQGLGYTF	HLA-A*02:01	0
CATSERSRATGELFF	HLA-A*02:01	0
CASPGDRGRAPEQYF	HLA-A*02:01	0
CASSADRGRGNQPQHF	HLA-A*02:01	0
CASTTGWDRGRGTQYF	HLA-A*02:01	0
CASSQDWGYMNTEAFF	HLA-A*02:01	0
CASSMTGEYNEQFF	HLA-A*02:01	0
CASGRGYEQYF	HLA-A*02:01	0
CASLVAGGYEQYF	HLA-A*02:01	0
CASREQGNEKLFF	HLA-A*02:01	0
CASSLDSGRGYNEQFF	HLA-A*02:01	0
CASRAGTDTQYF	HLA-A*02:01	0
CASSPYEDSRSIEQFF	HLA-A*02:01	0
CASTRPGLNTEAFF	HLA-A*02:01	0
CASSLWGQFSYNEQFF	HLA-A*02:01	0
CASSPPVRGHTYEQYF	HLA-A*02:01	0
CASSLEGYGELFF	HLA-A*02:01	0
CASSQVQRAYYEQYF	HLA-A*02:01	0
CASSLVPGIETQYF	HLA-A*02:01	0
CASSWGRFGTGDEKLFF	HLA-A*02:01	0
CASSRQGSIINSPLHF	HLA-A*02:01	0
CASSLPGRGSNTEAFF	HLA-A*02:01	0
CASSPGTGGYEQYF	HLA-A*02:01	0
CASSLSHPQAGLAETQYF	HLA-A*02:01	0
CASSLRDTSGNMGEQFF	HLA-A*02:01	0
CASSYSADNSPLHF	HLA-A*02:01	0
CASSQVGLAGTLYNEQFF	HLA-A*02:01	0
CASSTGTAYSYEQYF	HLA-A*02:01	0
CASSLGTVTGELFF	HLA-A*02:01	0
CASSQEWTAGGNTIYF	HLA-A*02:01	0
CASSPGQGRGNTEAFF	HLA-A*02:01	0
CASSLRQISVQETQYF	HLA-A*02:01	0
CASSRGTGGRNQPQHF	HLA-A*02:01	0
CASSHPTPNTEAFF	HLA-A*02:01	0
CASSLAVRAETQYF	HLA-A*02:01	0
CASSLRDTTYEQYF	HLA-A*02:01	0
CASSPQPSGGYGYTF	HLA-A*02:01	0
CASSWGLSGGREDTQYF	HLA-A*02:01	0
CASSIRGTDTQYF	HLA-A*02:01	0
CASSPSGGGMNEQFF	HLA-A*02:01	0
CASSFGGSGNEQYF	HLA-A*02:01	0
CASSLAGARIKGSYEQYF	HLA-A*02:01	0
CASSLVETQYF	HLA-A*02:01	0
CASSTGLGSVWETQYF	HLA-A*02:01	0
CASSLGGGSPLHF	HLA-A*02:01	0
CASSIQGANTGELFF	HLA-A*02:01	0
CASSISDGTSGMVTGELFF	HLA-A*02:01	0
CSVSGTSGSTRETQYF	HLA-A*02:01	0
CASSYNRVGSGANVLTF	HLA-A*02:01	0
CASSVGQAYEQYF	HLA-A*02:01	0
CASSPTSGGKETQYF	HLA-A*02:01	0
CASSAAGNQPQHF	HLA-A*02:01	0
CASSNIRGLAGRDEQFF	HLA-A*02:01	0
CASSGIGGGSQPQHF	HLA-A*02:01	0
CASSTTLRDGYTF	HLA-A*02:01	0
CASSLVTGGHNEQFF	HLA-A*02:01	0
CASSLRTSGSWKESKNIQYF	HLA-A*02:01	0
CAISQATGTGAEAFF	HLA-A*02:01	0
CATRGRGTSYNEQFF	HLA-A*02:01	0
CAWSVPLIDYGYTF	HLA-A*02:01	0
CAISRVMSYEQYF	HLA-A*02:01	0
CASQGREKETQYF	HLA-A*02:01	0
CASSPYRARDTDYEQYF	HLA-A*02:01	0
CAYSTGSNQPQHF	HLA-A*02:01	0
CSARDFAGQGSSEQYF	HLA-A*02:01	0
CASSIKQGAREQYF	HLA-A*02:01	0
CASSALSETQYF	HLA-A*02:01	0
CASSGQIGQPQHF	HLA-A*02:01	0
CASRDRTYGYTF	HLA-A*02:01	0
CASSPPRTSGRNGETQYF	HLA-A*02:01	0
CSASGEGQNEQFF	HLA-A*02:01	0
CSARDLRGEQYF	HLA-A*02:01	0
CASSRGTGFNQPQHF	HLA-A*02:01	0
CASSYSQGSGNTIYF	HLA-A*02:01	0
CASSSRRGPGNTIYF	HLA-A*02:01	0
CSAMSNGRVQETQYF	HLA-A*02:01	0
CASSSDSNYGYTF	HLA-A*02:01	0
CASSLPGLAGVLTSTDTQYF	HLA-A*02:01	0
CSASLSGGTEAFF	HLA-A*02:01	0
CATSGLLQEQETQYF	HLA-A*02:01	0
CASSFSGSTDTQYF	HLA-A*02:01	0
CSVPGQGDEQYF	HLA-A*02:01	0
CASSSSLQEQFF	HLA-A*02:01	0
CASSYKLVAELQETQYF	HLA-A*02:01	0
CASSLEPPGVQGYTF	HLA-A*02:01	0
CASSKRGNQPQHF	HLA-A*02:01	0
CATRDRQETQYF	HLA-A*02:01	0
CASSYGGTRNSPLHF	HLA-A*02:01	0
CSGALRGLRTEAFF	HLA-A*02:01	0
CASSVSRRFSGNTIYF	HLA-A*02:01	0
CASSRSVHGANEKLFF	HLA-A*02:01	0
CSASPGRNGYTF	HLA-A*02:01	0
CSAKEDVKQTYGYTF	HLA-A*02:01	0
CSVDPGASYGYTF	HLA-A*02:01	0
CASSFRGAYNEQFF	HLA-A*02:01	0
CASSYTGLSTDTQYF	HLA-A*02:01	0
CASSLELPNHEQFF	HLA-A*02:01	0
CATSRDLGTGGGTEAFF	HLA-A*02:01	0
CSAREPQRGGEQYF	HLA-A*02:01	0
CSVGVAGGGTSYEQYF	HLA-A*02:01	0
CASSKGQLTTNEKLFF	HLA-A*02:01	0
CASSEGDSGVTDTQYF	HLA-A*02:01	0
CASSSLAGVGETQYF	HLA-A*02:01	0
CASSVGGQTNYGYTF	HLA-A*02:01	0
CASSLTASYEQYF	HLA-A*02:01	0
CASSIGGSGANVLTF	HLA-A*02:01	0
CASRDYTDTQYF	HLA-A*02:01	0
CASSLGDAFPNYEQYF	HLA-A*02:01	0
CASRISAGGGELFF	HLA-A*02:01	0
CSARSAGGAEVSGNTIYF	HLA-A*02:01	0
CASSPLHRGGGTEAFF	HLA-A*02:01	0
CASSVELAGNNEQFF	HLA-A*02:01	0
CASSPVGVYSNQPQHF	HLA-A*02:01	0
CASSQDLGPNQPQHF	HLA-A*02:01	0
CASRPLGETQYF	HLA-A*02:01	0
CASSPQGTKNTGELFF	HLA-A*02:01	0
CASSEGSSNQPQHF	HLA-A*02:01	0
CAVTRSRGGYTF	HLA-A*02:01	0
CASSVGVAPYQETQYF	HLA-A*02:01	0
CASSFGGYQPQHF	HLA-A*02:01	0
CASSLGTLGKNIQYF	HLA-A*02:01	0
CASSQVEPGGAGELFF	HLA-A*02:01	0
CASSDWGSRRGGYTF	HLA-A*02:01	0
CASSLIYQETQYF	HLA-A*02:01	0
CSASPWTGTYEQYF	HLA-A*02:01	0
CASSVGLAGGEQYF	HLA-A*02:01	0
CASSVSLAGASTDTQYF	HLA-A*02:01	0
CASSLKQGSTTEAFF	HLA-A*02:01	0
CSARDPASGRVYNEQFF	HLA-A*02:01	0
CASESRKNTGELFF	HLA-A*02:01	0
CASSLFDPPYNEQFF	HLA-A*02:01	0
CSVARRTPWGEQFF	HLA-A*02:01	0
CASKPDPRGTQYF	HLA-A*02:01	0
CASSFDYRDDGELFF	HLA-A*02:01	0
CASSPVAIEQFF	HLA-A*02:01	0
CASSLGTLRNYGYTF	HLA-A*02:01	0
CASSVAEGTDTQYF	HLA-A*02:01	0
CASSLEGLGELFF	HLA-A*02:01	0
CASSPQGGWDTQYF	HLA-A*02:01	0
CASSQDRLGETQYF	HLA-A*02:01	0
CASSPGLAGGRGHPNEQFF	HLA-A*02:01	0
CASRPGTNPYNEQFF	HLA-A*02:01	0
CASSYGRGTEAFF	HLA-A*02:01	0
CASSPAGEREQYF	HLA-A*02:01	0
CASSWDYPLYEQYF	HLA-A*02:01	0
CASSLGSPTNYGYTF	HLA-A*02:01	0
CSASWGTGDQPQHF	HLA-A*02:01	0
CASSEGDRGNSPLHF	HLA-A*02:01	0
CASSVLAGGGTGELFF	HLA-A*02:01	0
CASSRRDPPGDEQFF	HLA-A*02:01	0
CASSLSRMVTEAFF	HLA-A*02:01	0
CASSPEAGAHFEQYF	HLA-A*02:01	0
CASIPAGTGGYEQYF	HLA-A*02:01	0
CASSLGAGTGSHGYTF	HLA-A*02:01	0
CASSSGTSGSWEQFF	HLA-A*02:01	0
CASSIAWTGTDKAFF	HLA-A*02:01	0
CASSTVYRGQNEQFF	HLA-A*02:01	0
CASSFPLGEQYF	HLA-A*02:01	0
CASSLSGTGYEQYF	HLA-A*02:01	0
CASSYSISGRNSPLHF	HLA-A*02:01	0
CSARPGSISNQPQHF	HLA-A*02:01	0
CASSLFGAGGYNEQFF	HLA-A*02:01	0
CASSLPRRDEQFF	HLA-A*02:01	0
CASSRGHRDTTYEQYF	HLA-A*02:01	0
CASMGNSPLHF	HLA-A*02:01	0
CATLRDRDRNEQFF	HLA-A*02:01	0
CASSTGVGETQYF	HLA-A*02:01	0
CASSVWGKWDEQFF	HLA-A*02:01	0
CASSLAQGAQHF	HLA-A*02:01	0
CASSDPTGNTEAFF	HLA-A*02:01	0
CASSLRQPLYNEQFF	HLA-A*02:01	0
CASSQVTPWGPLLEEQFF	HLA-A*02:01	0
CASSLTPNSPLHF	HLA-A*02:01	0
CSARVADRNTEAFF	HLA-A*02:01	0
CASSLGNTGELFF	HLA-A*02:01	0
CASSLPLGRNTEAFF	HLA-A*02:01	0
CASSLVFLAGDTQYF	HLA-A*02:01	0
CASSVQTRGEQFF	HLA-A*02:01	0
CASRGQSEQYF	HLA-A*02:01	0
CASSRTTDTQYF	HLA-A*02:01	0
CASSHRDGKNIQYF	HLA-A*02:01	0

### Sheet: TableS2B
Table S2B. Evaluation dataset from ImmuneCODE
TCRβ CDR3	MHC	Label
CAKGLANTGELFF	-	1
RKQWQGEETQYF	-	1
CASSYRNTGELFF	-	1
CSARDNWAVNTGELFF	-	1
CASSPDIEAFF	-	1
CSAREREGQGANTGELFF	-	1
CAGQESNTGELFF	-	1
CSAFPDETSRNTGELFF	-	1
CASILDQNTGELFF	-	1
CSVERDTQYF	-	1
CATQDTNTGELFF	-	1
CASSAGVTGELFF	-	1
CASSDVDSGELFF	-	1
CALLSQDSLNTGELFF	-	1
CASTTRDSANTGELFF	-	1
CSARDPPGANTGELFF	-	1
CASSFDVEAFF	-	1
CATGDQNTGELFF	-	1
CASQSQNTGELFF	-	1
CAVKEQNTGELFF	-	1
CASSRQNTGELFF	-	1
CASSPGSPSTGELFF	-	1
CAGGQANTGELFF	-	1
CSASGNRNTGELFF	-	1
CASSLDIEAFF	-	1
CASGQGNTGELFF	-	1
CSARDILAANTGELFF	-	1
CASSEAGTGNTGELFF	-	1
CASQERNTGELFF	-	1
CASSPLAGGNTGELFF	-	1
CALSDANTGELFF	-	1
CASTNLNTGELFF	-	1
CASSLHQGVQPQHF	-	1
CATENLNTGELFF	-	1
CASSTTGGPLGEQFF	-	1
CATGTANTGELFF	-	1
CAYQGTNTGELFF	-	1
CASSGGTASQNTGELFF	-	1
CASQDRGRKNTGELFF	-	1
CASLGQNTGELFF	-	1
CSADRDLNTGELFF	-	1
CASSGGQGANTGELFF	-	1
CASSPGQGDYGYTF	-	1
CASEEANTGELFF	-	1
CATQDPNTGELFF	-	1
CARAEENTGELFF	-	1
CARQGLNTGELFF	-	1
CASSDRNTGELFF	-	1
CASSELDTGELFF	-	1
CASSDWDSLTQYF	-	1
CARGQSNTGELFF	-	1
CATQVLDTGELFF	-	1
CASSELAGGNTGELFF	-	1
CSVEEDRNSIEQFF	-	1
CAWFEGNIQYF	-	1
CASGEMNTGELFF	-	1
CSAHRDRNTGELFF	-	1
CASSPTESTDTQYF	-	1
CATDRDGNTGELFF	-	1
CAHHELNTGELFF	-	1
CASQTLNTGELFF	-	1
CSVETDTQYF	-	1
CASSQDPGFMNTEAFF	-	1
CASTDSLGELFF	-	1
CAGGQLNTGELFF	-	1
CASSYSTSGSHNEQFF	-	1
CSARDGDRVNTGELFF	-	1
CATQEVNTGELFF	-	1
CSARDELAANTGELFF	-	1
CATQVLNTGELFF	-	1
CASRGRGVSFSPLHF	-	1
CAWSPPGLGNTGELFF	-	1
CASTELASGEQFF	-	1
CATQESNTGELFF	-	1
CASSLARDSPLSYEQYF	-	1
CASTYTNTGELFF	-	1
CASSSAVQETQYF	-	1
CSARDSWQENTGELFF	-	1
CASSSANTGELFF	-	1
CATTELNTGELFF	-	1
CASSPTVIDRGKYQETQYF	-	1
CASTEGNTGELFF	-	1
CASDADLNTGELFF	-	1
CSARDQAGWNTGELFF	-	1
CASSLFAGGNTGELFF	-	1
CASMEENAGELFF	-	1
CASEGGPHTDTQYF	-	1
CSASEDRNTGELFF	-	1
CASSPGNSGELFF	-	1
CASQELNTGELFF	-	1
CAIQEANTGELFF	-	1
CASSPGNTGELFF	-	1
CAWLRDQNTGELFF	-	1
CASSVAGALVGNEQFF	-	1
CASQEQNTGELFF	-	1
CSARDWTGMNTGELFF	-	1
CSARDHHRQNTGELFF	-	1
CATQDSNTGELFF	-	1
CASSEQNTGELFF	-	1
CASRGPGQQNTGELFF	-	1
CSVRDGQGMNTGELFF	-	1
CASSGPRDTGTEAFF	-	1
CASSKLALGNTDTQYF	-	1
CASSWDDGYTF	-	1
CASSPLNGGNTGELFF	-	1
CASQTGNTGELFF	-	1
CASSPDQNTGELFF	-	1
CAIPRDANTGELFF	-	1
CASSPNHNTGELFF	-	1
CSATRDQNTGELFF	-	1
CASSLQNTGELFF	-	1
CATSDGTDLGYTF	-	1
CASSDQNTGELFF	-	1
CAILPNRNTGELFF	-	1
CANQNTNTGELFF	-	1
CAGSRTGSNEQFF	-	1
CASLDLNTGELFF	-	1
CARGERNTGELFF	-	1
CATQYANTGELFF	-	1
CASSPQNSLEQYF	-	1
CALGTSNTGELFF	-	1
CSARDRPRANTGELFF	-	1
CASSPGQGIYGYTF	-	1
CATSDPNSLEAFF	-	1
CASSAGLADTDTQYF	-	1
CASSILVSANEQFF	-	1
CASSPGQGAYGYTF	-	1
CASRDRDRQNTGELFF	-	1
CASSSGYEQYF	-	1
CSARDGRAQNTGELFF	-	1
CSARDERGWNTGELFF	-	1
CASSPGLGGEEFF	-	1
CASTELNTGELFF	-	1
CARARDWNTGELFF	-	1
CATGEVNTGELFF	-	1
CSARDLSALNTGELFF	-	1
CATGDLNTGELFF	-	1
CASSLAGLGGNEQFF	-	1
CASGTENTGELFF	-	1
CASSEVLSADTQYF	-	1
CASQFLNTGELFF	-	1
CASEWDRNTGELFF	-	1
CSARDSWGTNTGELFF	-	1
CSARDGLAMNTGELFF	-	1
CASSDINTGELFF	-	1
CSARDMGAVNTGELFF	-	1
CATQSPNTGELFF	-	1
CASCSPGTGIPYEQYF	-	1
CASSEGHRGYGYTF	-	1
CSAREVNRDRQYNEQFF	-	1
CATSGGQGIHGYTF	-	1
CARPDQNTGELFF	-	1
CSADTDTQYF	-	1
CSAKLANTGELFF	-	1
CSFGLANTGELFF	-	1
CASSQTGTGDYNEQFF	-	1
CAIDSDANTGELFF	-	1
CASMTVNTGELFF	-	1
CSATPDQNTGELFF	-	1
CSARDGLAQNTGELFF	-	1
CASQGGFTQNTGELFF	-	1
CASDDANTGELFF	-	1
CASSSGLSGPNF	-	1
CASSQQNTGELFF	-	1
CASFGSNTGELFF	-	1
CASSSDIEAFF	-	1
CSARDQLAANTGELFF	-	1
CASSPTTVGEGYTF	-	1
CASSLDRNTGELFF	-	1
CASSIVSSADTQYF	-	1
CASSQLNGGNTGELFF	-	1
CASGAANTGELFF	-	1
CSAPTDGNTGELFF	-	1
CSARDNLAANTGELFF	-	1
CASGQPNTGELFF	-	1
CASCEGNTGELFF	-	1
CATGSENTGELFF	-	1
CASSYLAGEYNEQFF	-	1
CASQNTNTGELFF	-	1
CASSLTRDTQYF	-	1
CATGQMNTGELFF	-	1
CASSLEIEQFF	-	1
CAVGSDNTGELFF	-	1
CASQYMNTGELFF	-	1
CASIDTNTGELFF	-	1
CASSSINTGELFF	-	1
CASSEWVGGDEQYF	-	1
CASLKDMNTGELFF	-	1
CASSVEIEAFF	-	1
CASFEGNTGELFF	-	1
CSARDLEGMNTGELFF	-	1
CASGDLNTGELFF	-	1
CASSDNSPLELFF	-	1
CAWDRDHNTGELFF	-	1
CASSQPPGDETQYF	-	1
CASSPEIEQYF	-	1
CSVELQGEETQYF	-	1
CASSPDGGLGKGYTF	-	1
CSVEEDRDDEQYF	-	1
CASRPLNTGELFF	-	1
CATQTLNTGELFF	-	1
CSVDGDPNTGELFF	-	1
CASTDSNSGELFF	-	1
CASSPEDEQFF	-	1
CASIELNTGELFF	-	1
CSARDYQGMNTGELFF	-	1
CSARDLLAENTGELFF	-	1
CATGEANTGELFF	-	1
CAGQGANTGELFF	-	1
CATSNLDTGELFF	-	1
CASSESNSLKAFF	-	1
CASSDIDSGELFF	-	1
CASMDGNTGELFF	-	1
CARAGDPNTGELFF	-	1
CASSESGVTYQETQYF	-	1
CASQETNTGELFF	-	1
CSVEEDRNTGELFF	-	1
CASPEGNTGELFF	-	1
CASCEVNTGELFF	-	1
CASKEENTGELFF	-	1
CASQDPNTGELFF	-	1
CSAQRDLNTGELFF	-	1
CASSVNSGAETQYF	-	1
CSARTSGAYNTGELFF	-	1
CASSLLPGLLQPQHF	-	1
CASQEGNTGELFF	-	1
CASRGPGLAVLYEQYF	-	1
CASSQTPGLAGDNEQFF	-	1
CAPSSPNTGELFF	-	1
CASMNQNTGELFF	-	1
CASSNEGQGDTEAFF	-	1
CASSDSYGYTF	-	1
CATSSGRELGYTF	-	1
CATPDRNTGELFF	-	1
CAGSDQNTGELFF	-	1
CASSNNPGLAVETQYF	-	1
CASTSLLAGELFF	-	1
CASRQIAGPYNEQFF	-	1
CSARSREGQNTGELFF	-	1
CATHLDLNTGELFF	-	1
CATQDQNTGELFF	-	1
CASSSPNTGELFF	-	1
CACLGARQWNTGELFF	-	1
CAIGTLNTGELFF	-	1
CASTILNTGELFF	-	1
CATQDLNTGELFF	-	1
CASNPDRNTGELFF	-	1
CSARDRLAANTGELFF	-	1
CSVDLDRNTGELFF	-	1
CASSDANTGELFF	-	1
CASGGENTGELFF	-	1
CASFQANTGELFF	-	1
CASSDADRRNTGELFF	-	1
CASMGDRNTGELFF	-	1
CASSPDILYTF	-	1
CASSYGTGSSYNSPLHF	-	1
CASSPRDRENTGELFF	-	1
CASSPDIEQYF	-	1
CASPPRGVAGENTGELFF	-	1
CASIDLDTGELFF	-	1
CASSEWGDSYEQYF	-	1
CASSSGPGDGETQYF	-	1
CASRDLQAVNTGELFF	-	1
CASSRGEDTQYF	-	1
CASSLGDATNEKLFF	-	1
CASSDWGWGHNEQFF	-	1
CATGELNTGELFF	-	1
CASSYVDTGELFF	-	1
CAHGDSNTGELFF	-	1
CASSSDIEQYF	-	1
CVRGDENTGELFF	-	1
CATSELNTGELFF	-	1
CASQQVNTGELFF	-	1
CASSEGNSLKAFF	-	1
CASSLEASGRWPQTYEQYF	-	1
CASSDVNTGELFF	-	1
CASGQLNTGELFF	-	1
CAAGHANTGELFF	-	1
CAEGGRNTGELFF	-	1
CASIWGVEQYF	-	1
CASSLDIEQFF	-	1
CASSESNSLEAFF	-	1
CASSRLGDLENTGELFF	-	1
CASSSPTDYLKNIQYF	-	1
CASSVGTSGSGREETQYF	-	1
CSAYRDQNTGELFF	-	1
CASSPDIEKYF	-	1
CASSFSPGTSTDTQYF	-	1
CASSLIGGGAGTDTQYF	-	1
CSVRPPGTENTGELFF	-	1
CASSPDIQQYF	-	1
CSVHRDRNTGELFF	-	1
CARADLNTGELFF	-	1
CASSFTGDEKLFF	-	1
CAGQDMNTGELFF	-	1
CASQDTNTGELFF	-	1
CSARDNERAMNTGELFF	-	1
CASSVLGLPTEAFF	-	1
CAISDQNTGELFF	-	1
CASSLIGLPTEAFF	-	1
CATQTGFELNTGELFF	-	1
CASSLTLNTEAFF	-	1
CAVGAANTGELFF	-	1
CASSSGSSYNEQFF	-	1
CSDGQQNSLEAFF	-	1
CAGQKTNTGELFF	-	1
CAVLSDRNTGELFF	-	1
CASSDLTTGELFF	-	1
CATTRDGNTGELFF	-	1
CASQALDTGELFF	-	1
CAGQSSNTGELFF	-	1
CAGQHLNTGELFF	-	1
CAQVGNANTGELFF	-	1
CASSPQITADTQYF	-	1
CSARDEWGTNTGELFF	-	1
CASSPDIEQFF	-	1
CAWTLDRNTGELFF	-	1
CGTEDITSGELFF	-	1
CSARGDREQNTGELFF	-	1
CAVAEQNTGELFF	-	1
CASSLGVGGVQETQYF	-	1
CAWQAINTGELFF	-	1
RASSFVRGGSYNSPLHF	-	1
CATQSLNTGELFF	-	1
CASSRVMDRGIETQYF	-	1
CGFGSPNTGELFF	-	1
CASSDSLGYTF	-	1
CASSNLNTGELFF	-	1
CASSADIEAFF	-	1
CSARDRWHENTGELFF	-	1
CAAQGLNTGELFF	-	1
CASMELNTGELFF	-	1
CAGEAANTGELFF	-	1
CACQEANTGELFF	-	1
CASQTVNTGELFF	-	1
CASSPEDTQYF	-	1
CASSFDVVMYF	-	1
CASPDGNTGELFF	-	1
CASSHLNTGELFF	-	1
CASQQMNTGELFF	-	1
CASSESSGNEQYF	-	1
CAEAYSNTGELFF	-	1
CASSFRVSNYGYTF	-	0
CASSQQGAGEDTQYF	-	0
CATQTTGGINEQYF	-	0
CASSSSRRNTGELFF	-	0
CSVEDQVTGQKVYEQYF	-	0
CASSKRTGLQETQYF	-	0
CALKEEGETGELFF	-	0
CASSDSAVHNEQFF	-	0
CASSSYHGLANEQFF	-	0
CSARDVTSGIPDTQYF	-	0
CSARDIGTEETQYF	-	0
CSARGPGLTYEQYF	-	0
CASSQGLSISNTQYF	-	0
CASSPRLSGGLSDTQYF	-	0
CASSFYVGQPQHF	-	0
CASSLGTGTNQPQHF	-	0
CASSFGRETQYF	-	0
CASSGGRGNQPQHF	-	0
CATSRGEGGLETQYF	-	0
CASRGQDNEQFF	-	0
CASSLVLTGAGDTQYF	-	0
CATEPYGSDHYEQYF	-	0
CASSQKLKNRADYEQYF	-	0
CATSTGTAPDTQYF	-	0
CASSQGVMRDSPLHF	-	0
CAWSPRGNQPQHF	-	0
CASSVAGVQETQYF	-	0
CASSHDRSYEQYF	-	0
CASSEGRETQYF	-	0
CASSQGDFWEQYF	-	0
CASSVVGTGTNTEAFF	-	0
CASSLGRQVNTGELFF	-	0
CASSVSTSEETQYF	-	0
CASSPLGLTMNTGELFF	-	0
CASSTYGNEQFF	-	0
CAISGGGNGETQYF	-	0
CASSDRGKETQYF	-	0
CASSPGIYTGELFF	-	0
CASSLIGGSGELFF	-	0
CASSLARTSVDEQFF	-	0
CASSTEGTRWTGELFF	-	0
CASSQGQHSNQPQHF	-	0
CASSPDAGRNQPQHF	-	0
CATSTYTGTSGYEQYF	-	0
CASRRDNYGYTF	-	0
CSARDLGGNTGELFF	-	0
CASSSGARAKNIQYF	-	0
CASSLGNTGELFF	-	0
CASSALSGREAFF	-	0
CAIRLAGAGDEQFF	-	0
CSVTPGQGAGEQYF	-	0
CASSLVQATEAFF	-	0
CAISETDYEQYF	-	0
CASEIRRRRVTGELFF	-	0
CASSQATGPGETQYF	-	0
CASRSGSEPEAFF	-	0
CASSSLSVVEAQHF	-	0
CASSLNRGNTEAFF	-	0
CASSLLTSSHTGELFF	-	0
CASSQDGGTVYEQYF	-	0
CASSYLTGGSSGANVLTF	-	0
CASSLPDGLAAEVGSTDTQYF	-	0
CASSPFVGQDYEQYF	-	0
CASSRDTVSYEQYF	-	0
CASSLAVGQGYGYTF	-	0
CASSRSVHGANEKLFF	-	0
CSASVGLADEQYF	-	0
CASSLLGGIGEQYF	-	0
CASSLVRYTTPLHF	-	0
CASRPLSPQAYGYTF	-	0
CASSLREKVVGGYTF	-	0
CASSQDNLRGYTF	-	0
CASSPTGGPTEAFF	-	0
CASSTTGQGVNGYTF	-	0
CASSLDASSYNEQFF	-	0
CASSSLARGREQYF	-	0
CASSGREDEQFF	-	0
CASTGLAGVEQFF	-	0
CASTLLGGTDTQYF	-	0
CASSLTGGYYGYTF	-	0
CASSSGLSYEQYF	-	0
CASSLVGTGANVLTF	-	0
CASSLSANTEAFF	-	0
CATSRDNAPNSPLHF	-	0
CASRGDHRKSYEQYF	-	0
CSARTSTADTQYF	-	0
CASSQDRVRSYEQYF	-	0
CASSQSQTYNEQFF	-	0
CASSPDRNYGYTF	-	0
CSAPPPGSPYEQYF	-	0
CASSEKASGNTIYF	-	0
CATSRSAGSAKGAEQYF	-	0
CASSLALVYGEQFF	-	0
CASSLATGGFNEQFF	-	0
CASSLGAGELFF	-	0
CASSVYFMSGELFF	-	0
CASISGAGNTIYF	-	0
CASSYGAVGNEQFF	-	0
CASSIIRDRVGGYTF	-	0
CASSLSGHNSPLHF	-	0
CASSLGSGRRETQYF	-	0
CASSIDPQFYNEQFF	-	0
CASSPQGPTDTQYF	-	0
CASSLGQAFISGANVLTF	-	0
CASSGGGQGYYEQYF	-	0
CASRLAGSSYNEQFF	-	0
CASSYRQGGSPLHF	-	0
CASSYHDREKEPLHF	-	0
CASSEVRGALNQPQHF	-	0
CASSELAGRSGNEQFF	-	0
CASITGGAGANVLTF	-	0
CASSDSWTSGSDTQYF	-	0
CASSPSLTSGTTYEQYF	-	0
CSARGQTLGADTQYF	-	0
CASSLPRLYNEQFF	-	0
CASSQEKQGGYEQYF	-	0
CASSQVSSIPTDTQYF	-	0
CASSPLGPLGGYTF	-	0
CASNRLSRTVQETQYF	-	0
CASSLGGAGSSYEQYF	-	0
CASLTGRANTEAFF	-	0
CSVAEGYGYTF	-	0
CASMTLGTSGSEQYF	-	0
CASSPRLGRSEKLFF	-	0
CASSSILAGFPHEQFF	-	0
CSARVDGLRYSNQPQHF	-	0
CASSLDRGLYEQFF	-	0
CASSFSGGSKYEQYF	-	0
CSARDLMRAGDTEAFF	-	0
CASSFWTGGNEQYF	-	0
CASTGTAGYEKLFF	-	0
CASSLGGGNQPQHF	-	0
CASSGQDPSNGGELFF	-	0
CASSLQGGAAYGYTF	-	0
CASSYSGGLSLYEQYF	-	0
CASTPEAGADTQYF	-	0
CASSLRGGLSYEQYF	-	0
CASSPGTGTYGYTF	-	0
CAILVRGTSNTQYF	-	0
CASSSPSGLAGGPIGELFF	-	0
CASSSGQGNNQPQHF	-	0
CASSVDQANTGELFF	-	0
CASTTGNPYEQYF	-	0
CASSLSRGATGELFF	-	0
CASRAPGTGELFF	-	0
CASSSGTSYNEQFF	-	0
CASSLGSYEQYF	-	0
CASSSGNEKLFF	-	0
CSARDSRDYSYEQYF	-	0
CSARDPGTSGSYYNEQFF	-	0
CASSIAGRASQPQHF	-	0
CASSPIPTNEKLFF	-	0
CASSTAGTITDTQYF	-	0
CASSARRQASGNTIYF	-	0
CASSILDADTQYF	-	0
CATSRDLGTGGGTEAFF	-	0
CASSLLGGAGEQYF	-	0
CASSQSDGGQETQYF	-	0
CSATTPLLKGGNEQFF	-	0
CASSAPRDREGSGANVLTF	-	0
CATSHPGLGVMEQFF	-	0
CASSIGTGTGELFF	-	0
CASSTQTYGYTF	-	0
CASRRGVTSYEQYF	-	0
CASTMRAPDTQYF	-	0
CASTRATGNTIYF	-	0
CSVDHLAGKYNEQFF	-	0
CASRVGDTQYF	-	0
CASSSSGYNEQFF	-	0
CAIRPLRERGMANHSNQPQHF	-	0
CASSLDLTDTQYF	-	0
CASRPGRDRNEQFF	-	0
CASSGTGGSNEKLFF	-	0
CASRKGRNLEYEQYF	-	0
CASSFQPSGADTQYF	-	0
CASSSGLAGIEQYF	-	0
CASIEGTVYGYTF	-	0
CASLRGATEAFF	-	0
CASSFLGRTGELFF	-	0
CASSLSRDTSYEQYF	-	0
CASSLAGPSSAQHF	-	0
CASSLGGFNQPQHF	-	0
CASSLQRTGTREAFF	-	0
CASSLGPGATRAHNEQFF	-	0
CASSFGLAGESYEQYF	-	0
CASSQAPGQGANEQFF	-	0
CASSLRAKNIQYF	-	0
CASSSDRYQPQHF	-	0
CASSTQGAGGYGYTF	-	0
CASSLMGADTQYF	-	0
CASRPLGETQYF	-	0
CASIGAGATKYEQYF	-	0
CASSQTGGVRNQPQHF	-	0
CASSLATGNEQFF	-	0
CASSERGPPDTQYF	-	0
CASSNWGSRLRTEAFF	-	0
CASSSPGQGFQETQYF	-	0
CASSLDPTSTDTQYF	-	0
CASSVLEGPGNTIYF	-	0
CASSPYGTGELFF	-	0
CATSREAQETQYF	-	0
CAWNRGTLSPNEKLFF	-	0
CASSPPGPGLNEQFF	-	0
CASSLIGDGYTF	-	0
CASSLSTNSYEQYF	-	0
CASSWGGGGAYNEQFF	-	0
CASSHYQKNYEQYF	-	0
CASSLQGYLDTQYF	-	0
CASSRWGQGTSYEQYF	-	0
CASSQDAAGTSTDTQYF	-	0
CASSSSPLQPQHF	-	0
CASSPIRVKNTEAFF	-	0
CATSREGNQPQHF	-	0
CAWSVRRADTQYF	-	0
CASSYSGTAYNSPLHF	-	0
CASSPQPGQRFQETQYF	-	0
CASSPQSGLYGYTF	-	0
CASSPNDYNEQFF	-	0
CASSFIPANYGYTF	-	0
CASSIAHEAFF	-	0
CASSFRGNTEAFF	-	0
CASSQVRKRGPYNEQFF	-	0
CASSSKTRRNTDEQYF	-	0
CASSQDRGDTIYF	-	0
CASSENPPGQGFSGELFF	-	0
CASRGRSSPLHF	-	0
CASSKWSGSESNQPQHF	-	0
CAWGRGQKYEQYF	-	0
CAIQGSTSTDTQYF	-	0
CASSLRGMGGAGTGPGELFF	-	0
CASSQLRYAEAFF	-	0
CASSTKGNTGELFF	-	0
CASSQETGSYTIYF	-	0
CASSLVAGHEQYF	-	0
CASSAGQGAGYTF	-	0
CASSFAGRAEAFF	-	0
CASSLGAANSPLHF	-	0
CAWSVRGRTYEQYF	-	0
CSARSSTGRSPLHF	-	0
CASSRQGGGYTF	-	0
CASSFDGGTTEAFF	-	0
CASSPPSTDTQYF	-	0
CASSSPGAALAKNIQYF	-	0
CATSTLHGDTGELFF	-	0
CASRDREGSPLHF	-	0
CASSSPGGKNNEQFF	-	0
CASSTTSGQGYNEQFF	-	0
CASSSRTDAQYF	-	0
CASSHGQGESGRRTGELFF	-	0
CASSAGSREISEQFF	-	0
CATSRDRGSSYEQYF	-	0
CASSLDQLRTGGNQPQHF	-	0
CASSIRLGTDTQYF	-	0
CSSHDRGRSSNQPQHF	-	0
CASKGTGGMVTEAFF	-	0
CSTPVLYEQYF	-	0
CASSPFGTEGYTF	-	0
CASRGTAGYTF	-	0
CATSGQGYEQYF	-	0
CASSSGLAGGETQYF	-	0
CASGLDQETQYF	-	0
CASSPGQSSGNTIYF	-	0
CASSYSRSTGHTEAFF	-	0
CSASQGSYEQYF	-	0
CASSQNIYLNEQFF	-	0
CASSIGSGGTQPQHF	-	0
CASSVAGDHYGYTF	-	0
CASSLVTAQETQYF	-	0
CASSERATINQPQHF	-	0
CASSLVGSGRADTQYF	-	0
CASSQVPDTQYF	-	0
CASSIDRTGDPEAFF	-	0
CASSLEGYNSPLHF	-	0
CASEGDTQYF	-	0
CASRGQGDYEQYF	-	0
CASRVSGELFF	-	0
CASRPGLADGELFF	-	0
CASSGDGSSDTQYF	-	0
CASGLVRDGSSSLYTEAFF	-	0
CASSEAPGQDYEQYF	-	0
CASSSGLAGPLYEQYF	-	0
CASSYSGTTRGNEQFF	-	0
CASSQEISTKGRLSSGNTIYF	-	0
CASSFSGSKGEQFF	-	0
CSATPVGELEQYF	-	0
CSARVGSGRFETQYF	-	0
CASSSEGVSSQYF	-	0
CASSQETGAGANVLTF	-	0
CASSASSEQYF	-	0
CSASGAQVGAVETQYF	-	0
CASMFRTGGANQPQHF	-	0
CASSVSTANTEAFF	-	0
CATSDLPGSSYNEQFF	-	0
CASSQVGRLPHEQYF	-	0
CASSPTGTRLSNEQFF	-	0
CASSQVDMGLVRDQPQHF	-	0
CASSSPGQGEPQHF	-	0
CASSFQGAGGYTF	-	0
CASSRQQGRISGNTIYF	-	0
CASSQSHRVNTEAFF	-	0
CASSPAQETQYF	-	0
CASRLGVTQYF	-	0
CASSLFRDSLYEQYF	-	0
CASSLGLSNYNEQFF	-	0
CASGGRQKYATNEKLFF	-	0
CASSFRNTDTQYF	-	0
CASSLQTAGNYEQYF	-	0
CASRSEGRGYGYTF	-	0
CASSRQGSSEKLFF	-	0
CSSSRGGEIDTQYF	-	0
CAISPGLADNEQFF	-	0
CAWSVGGTNYGYTF	-	0
CASSQGNRGYEQYF	-	0
CSIRGRGSSYEQYF	-	0
CASSLGDINQETQYF	-	0
CASSTDPQGWDGYTF	-	0
CASSPRITGEETQYF	-	0
CSVEGQGAAGYTF	-	0
CASRRTGQNTEAFF	-	0
CASSGASGPYEQYF	-	0
CASTDPPGGEQFF	-	0
CASSPPLAGSYEQYF	-	0
CASSQQGPYEQYF	-	0
CASREREINEQFF	-	0
CASSLGGRLNTEAFF	-	0
CASQGTGELFF	-	0
CAISESGYEQYF	-	0
CASSMSGATYEQYF	-	0
CASSPQGSSGNTIYF	-	0
CASSLAGGDGYTF	-	0
CASSLTAGKNTGELFF	-	0
CASSRGGVGLETQYF	-	0
CASSEGGSGYTF	-	0
CASRTPGLGTDTQYF	-	0
CASSEAPTGNTEAFF	-	0
CASSLAGAPYEQYF	-	0
CASSPLLAGGPYEQYF	-	0
CASSLGRGGTEAFF	-	0
CATSSHNYGYTF	-	0
CASSQAGGVSYEQYF	-	0
CASSYRDRPYQPQHF	-	0
CASSPDTPFQGDTQYF	-	0
CASSLAREETQYF	-	0
CASSYEAEAFF	-	0
CASSVAGQGTGYEQYF	-	0
CAWSVRLMAGRPIGYTF	-	0
CASSGGTAYSPLHF	-	0
CASSLPAAGSSYEQYF	-	0
CASSLVSQGVGYTF	-	0
CASRRLAGASTDTQYF	-	0
CSAATTRTDTQYF	-	0
CASSLEGGVGTEAFF	-	0
CASGRGRQGANQPQHF	-	0
CSASRLAGGTPYEQYF	-	0
CASSFVRGRTDTQYF	-	0
CASSAGPANTGELFF	-	0
CASRAGGGRGNTGELFF	-	0
CSAGEARWDGYTF	-	0
CASRPDRGETQYF	-	0
CSVVGGENIQYF	-	0
CASSSKLTRETQYF	-	0
CASSPQGEGRGIQYF	-	0
CASSLGQGDEKLFF	-	0
CASSPRLAGGSGANVLTF	-	0
CASSLGTSTDTQYF	-	0
CARQDGYTEAFF	-	0
CSAITSNEQYF	-	0
CAISDSGRAYEQYF	-	0
CASSSPLAGRETQYF	-	0
CASTTSPDTQYF	-	0
CSAKGSREAFF	-	0
CASSSGRASLNEQYF	-	0
CASSVLGSLSSYNEQFF	-	0
CASSFERRAYEQYF	-	0
CASSLARANTEAFF	-	0
CASSPPGGPAYTEAFF	-	0
CASSSSREEKLFF	-	0
CASSLGQFYEQYF	-	0
CASSFRTADNNEQFF	-	0
CASSQGEADTQYF	-	0
CASSSGPPTYEQYF	-	0
CAWTFLGREASGELFF	-	0
CASSQEGQKSSYEQYF	-	0
CASSLVSGANVLTF	-	0
CASSPPGRAQPQHF	-	0
CATSDTTSGSRELFF	-	0
CASSETGGGQPQHF	-	0
CASRGTSGENEQFF	-	0
CSVPGTGELFF	-	0
CASSLALTSGGAEDTQYF	-	0
CSAIGRPGTEETQYF	-	0
CASSQTDNSYEQYF	-	0
CASSEQGGNEQFF	-	0
CATKSSRGGELFF	-	0
CASRPGQGGSYNEQFF	-	0
CASSVGQGAFSYEQYF	-	0
CASSYGTRRETQYF	-	0
CASSSHSGSGYTF	-	0
CASSLAGLAEETQYF	-	0
CSVGTGFEQYF	-	0
